# Combined oral vaccination with niche competition can generate sterilizing immunity against entero-pathogenic bacteria

**DOI:** 10.1101/2022.07.20.498444

**Authors:** Verena Lentsch, Aurore Woller, Claudia Moresi, Stefan A. Fattinger, Selma Aslani, Wolf-Dietrich Hardt, Claude Loverdo, Médéric Diard, Emma Slack

## Abstract

Widespread antimicrobial resistance generates an urgent need to develop better disease prophylaxis for intestinal bacterial pathogens. While the first phase of infection with any bacterial pathogen is typically colonization of the mucosal surfaces, current vaccine strategies typically target invasive stages of disease. Here we demonstrate the ability to specifically generate sterilizing immunity against *Salmonella enterica* subspecies *enterica* serovar Typhimurium (*S*.Tm) at the level of gut lumen colonization using a combination of oral vaccination and a rationally-designed niche competitor strain. This is based on the proven ability of specific secretory IgA to generate a fitness disadvantage for a targeted bacterium, allowing a non-targeted competitor to rapidly overtake its niche. By hugely decreasing the population size of an intestinal pathogen during the early stages of infection, this improves protection of gut tissue compared to standard licensed animal vaccines. We demonstrate that most effective protection is generated when the niche competitor is derived from the pathogen and therefore occupies an identical niche. However, as this is unrealistic in real-world infections, we further demonstrate that robust protection can also be generated with a more distantly related “probiotic” niche competitor from a distinct species. Interestingly, focusing prophylaxis on the gut lumen reveals an uncoupling of protective mechanisms required for protection in the gut and gut tissues and those required for protecting against colonization of the spleen and liver. Therefore, while there is still potential to improve this approach by adding systemic immune activation, we nevertheless believe this is a fundamental step forward in our ability to manipulate colonization of intestinal bacteria with potential application to a wide-range of entero-pathogens, as well as to manipulation of microbiota composition.
