## Supplementary material for "Combined oral vaccination with niche competition can generate sterilizing immunity against entero-pathogenic bacteria": Tables S1 & S2

### Sheet: Table S1 - Strains and plasmids
Strains	Strain number	Relevant genotype	Resistance	Reference
S.Tm	SB300	Wild-type	Sm	Hoiseth, Nature, 1981
S.Tm TAG13 aphT		WITS13-aphT	Sm, Kan	Grant, PloS Biol, 2008
S.Tm TAG13 cat		WITS13-cat	Sm, Cm	Grant, PloS Biol, 2008
S.TmComp	A58	ΔoafA ΔhilD ssaV::aphT	Sm, Kan	This work
S.TmComp	B62	ΔssaV ΔoafA ΔhilD marT::cat	Sm, Cm	This work
E. coli 8178 p2cured		p2 cured		Stecher, PNAS, 2012
S.TmaroA	D12	∆aroA WITS13-cat	Sm, Cm	This work
Plasmids	Used in	Description	Resistance	Reference
pAM34	S.TmWT and S.TmComp	ColE type vector requiring IPTG for replication	Amp	Gil & Bouché, Gene, 1991
pM975	S.TmWT and Ec8178	used to confer ampicillin resistance	Amp	Hapfelmeier, J Immunol, 2005
pBAD24	S.TmWT and Ec8178	used to confer ampicillin resistance	Amp	Guzmann, J Bacteriol, 1995
pCP20		FLP recombinase	Amp, Cm	Datsenko, PNAS, 2000

### Sheet: Table S2 - Primers
Primer name	Sequence (5' - 3')	Purpose	Reference
hilD_fw	TCTCGATAGCAGCAGATTAC	Deletion verification hilD	Malgorzata, PloS Biol, 2022
hilD_rv	CAGTATAAGCTGTCTTCCG		Malgorzata, PloS Biol, 2022
oafA_fw	CCGCCATAGTTACGTTTTG	Deletion verification oafA	Diard, Nat Microbiol, 2021
oafA_rv	AAGCTATACACATAAAATAATTTGC		Diard, Nat Microbiol, 2021
ssaV_fw	GCAGCGTTCCAGGGTATTCC	Deletion verification ssaV	Bakkeren, bioRxiv, 2021
ssaV_rv	CAGCAAGTTCTTCTCCAGGC		Bakkeren, bioRxiv, 2021
aroA_fw	CATGATCGATTTTGAGCGT	Deletion verification aroA	This study
aroA_rv	ATAGTGCGAATACGGACTCG		This study
marT_fw	AGCCCTACACCCAGACACAG	Deletion verification marT	This study
marT_rv	GCCACAGCATCAGACTATAC		This study
